# Inducible lipid storage and steatosis in the human choroid plexus associated with age and adiposity

**DOI:** 10.64898/2026.05.21.725559

**Authors:** N. Victoria Espericueta, Michael J. Neel, Yao Wang, Todd J. Soo, Parastou Porahang, Frances A. Goyokpin, Ryan S. Salehi, Sara Khan, Jasmine Lee, Nicolas B. Maramica, Guillermo Flores, Aditi Kulkarni, Sahil S. Plaha, Sam Ghahremani, William Huang, Quinton Smith, Peter Chang, Brett A. Johnson, Edwin S. Monuki

## Abstract

Cells that store lipids for other cells or organs can contain “giant” or large lipid droplets (LLDs) greater than 2 µm in diameter. In this study, human postmortem choroid plexus was evaluated for lipid droplets. Staining with hematoxylin and eosin (H&E), the lipophilic dye Oil red O, and anti-adipophilin antibodies established the presence of LLDs exceeding 10 µm in diameter in choroid plexus epithelial cells (CPECs). Manual annotation of H&E stains from 105 cases revealed a significant association between age and the percentage of CPECs containing LLDs (reaching up to 69%) and involving LLDs in our largest annotated category (>5 µm in diameter). The LLD association with age was replicated and extended to a total of 245 cases using a trained convolutional neural network, which further showed significant associations with body mass index at time of death (increasing with BMI), sex (higher in females >65 years old), and a near-significant association with Alzheimer’s Disease (lower in AD). Like HepG2 and derived hepatocytes, excess fatty acids in culture media readily induced LLDs and steatosis in human embryonic stem cell-derived CPECs. Akin to hepatocytes for the human body, we propose that CPECs store lipids for the human brain and become steatotic in the setting of excess adiposity.
