## Supplemental Table 1 for "Inducible lipid storage and steatosis in the human choroid plexus associated with age and adiposity"

### Sheet: data
								CPEC vesicles, manual (%)
code	source	age	sex	pmi (h)	BMI	annotator (manual)	# CPECs (manual)	2.5-5 um	multiple > 2.5 um	> 5 um	total	AI large	diagnoses
73544	UCIMC	90	F			RS	1364	7.99	9.82	25.81	43.62	13.3862	(brain only) metastatic lung CA, HTN, Afib, CHF, chronic lung dz, CKD, cognitive; NP: lung mets, HS bilateral, minimal ADNC, thalamic infarct
93328	UCIMC	31	F	49	20.4	BJ	1751	2.97	0.4	1.37	4.74	2.60018	DM type I, drug abuse, cervical CA; MRSA PNA and sepsis; NP normal
123628	UCIMC	78	M	177	25.9	BJ	726	9.23	12.4	16.39	38.02	16.8153	aspiration PNA, CAD, PVD, megaloblastic anemia, prostate CA; NP: medial calcific arteriosclerosis, ischemic changes; MCI
130196	UCIMC	46	F		49.2	FG	2815	21.42	2.17	11.33	34.92	16.9927	necrotizing fascitis, alcoholic cirrhosis, sepsis, metabolic astrocytosis
140451	UCIMC	24	M	164		TS	1200	25.25	6.67	19.92	51.83	6.44151	cardiac hypertrophy, massive intraventricular hemorrhage (?HTN), encephalomalacia
164179	UCIMC	77	F	87		TS	2639	12.13	12.24	33.95	58.32	27.3091	dementia NOS, visual hallucinations; NP: DLBD, ADNC
171457	UCIMC	55	M	122	31.6	BJ	1491	15.09	10.4	13.95	39.44	13.1148	neuroendocrine CA (lung)
172290	UCIMC	0	M	131		BJ	1351	13.03	8.44	6.51	27.98	9.80795	Resp failure, fetal asphyxia d.t. placental abruption
185324	UCIMC	58	M	46	57.6	BJ	1422	15.68	25.11	26.72	67.51	29.8551	obesity, bipolar, ulcer
185324	"	"	"	"	"	FG	1901	15.2	15.47	26.46	57.13	"	"
185324	"	"	"	"	"	SK	1958	15.02	10.11	28.19	53.32	"	"
185324	"	"	"	"	"	TS	1845	14.85	17.51	32.68	65.04	"	"
185324	"	"	"	"	"	JS	1744	15.02	19.27	32.63	66.92	"	"
185324	"	"	"	"	"	PP	2083	11.14	24.53	30.29	65.96	"	"
185324	"	"	"	"	"	NM	1761	17.83	26.24	30.15	74.22	"	"
185324	"	"	"	"	"	RS	2114	9.08	29.71	42.34	81.13	"	"
211903	UCIMC	59	M	146	39.5	BJ	2622	12.93	3.47	27.77	44.16	26.0008	lung CA, widely metastatic; obese (173cm, 260#, BMI 39.5), NAFLD/NASH pre-cirrhotic; NP: metastasis (pituitary), microinfarct in basal ganglia
223557	UCIMC	18	M	18	17.4	NM	3500	12.2	19.49	13.4	45.09	6.92243	thrombotic microangiopathy, antiphospholipid syndrome, MCTD, short stature, choroid plexitis with microthrombi
228408	UCIMC	63	M	127	21.2	TS	1752	14.78	14.67	24.83	54.28	18.2671	AML s/p chemoRx, ITP, pulmonary edema; NP: normal
233864	UCIMC	86	M	127	23.7	BJ	2654	6.67	2.64	12.89	22.19	14.4268	aspiration PNA, metastatic CA unknown origin, pyelonephritis, CAD, ischemic heart disease; NP: AD; ?NPH
248873	UCIMC	54	F		29.2	SK	942	15.18	3.18	13.8	32.17	16.6512	putamenal hemorrhage, neurocysticercosis
259657	UCIMC	41	M		38.7	NM/RS	2116	14.04	9.83	21.74	45.6	10.8681	carcinoma likely colonic origin, respiratory failure; no NP
259980	UCIMC	72	M	287	27.5	BJ	1507	15.66	6.3	18.51	40.48	25.3012	HTN, pulmonary emboli, cardiomegaly, steatohepatitis, lipoma: NP normal
293088	UCIMC	65	M	126	25.8	SK	2262	20.03	3.4	15.78	39.21	18.8223	aortic dissection, pericardial tamponade
319732	UCIMC	55	M	113	19	FG	1442	17.75	0.83	3.4	21.98	6.86069	CHF, DM2, cachexia
346413	UCIMC	54	F		21.5	BJ	1821	12.03	1.87	5.88	19.77	7.65758	gastric CA, hypothyroid, DM, CKD, COPD, RA
358796	UCIMC	48	F		24.1	SK	1504	8.18	0.47	4.26	12.9	5.75035	FTD, VP shunt, old subdural, hereditary diffuse leukoencephalopathy with axonal spheroids
363485	UCIMC	16	M	167	21.4	PP	2403	6.49	2.12	15.36	23.97	9.06423	undiagnosed diabetes (HbA1c 14.0), ADHD, asthma, hepatomegaly, cardiomegaly with accelerated atherosclerosis (up to 30%); height 166 cm, weight 59 kg (BMI=21.4)
368988	UCIMC	43	M	36	29.8	BJ	1909	13.78	2.41	21.69	37.87	15.8315	DKA, alcohol abuse, macrovesicular steatosis and cirrhosis; NP normal
433921	UCIMC	0	F	26		BJ	4328	6.03	1.62	2.24	9.89	4.40981	Pulm HTN, PNA, chorioamnionitis, oligohydramnios, cardiomegaly, cyanosis; gestational diabetes
439941	UCIMC	48	M		12.1	RS	3064	16.58	4.63	27.77	48.99	20.0551	metastatic RCC, retroperitoneal abscess, medial calcific sclerosis
447764	UCIMC	53	F		18.4	SK	1850	15.84	1.62	16.7	34.16	15.4668	spinal hematoma/compression, HTN, DM2, normal NP
454214	UCIMC	19	F	19	17.8	PP	2792	17.77	1.04	4.76	23.57	4.7894	Brain hemorrhage, SLE, lupus nephritis, pulmonary fibrosis
454552	UCIMC	9	M			NM	2876	12.87	9.7	11.93	34.49	3.87492	mitochondrial encephalopathy (brain only, CHOC case)
457056	UCIMC	65	M		26.7	SK	1914	10.92	1.57	10.08	22.57	13.7692	multiorgan failure, Pick's disease
463892	UCIMC	0	M	7		SK/NM	3291	7.69	4.13	13.8	25.62	11.4988	HIE, placental abruption (normal height, weight, other measurements)
493622	UCIMC	0	M	102		FG	2247	11.62	1.34	2.94	15.89	9.3737	ARF d.t. bilateral pulmonary aplasia, poorly calcified calvarium
499605	UCIMC	51	M	255	25.8	FG	3075	13.04	2.24	5.5	20.78	11.2022	CHF
501515	UCIMC	13	M	122	33.9	TS	2152	22.21	8.97	8.74	39.92	5.93216	DKA, obesity, cardiomegaly, atherosclerosis, hepatomegaly, macrovesicular steatosis
521253	UCIMC	1	M			BJ	2520	4.76	1.68	1.28	7.73	3.70024	acid lipase deficiency, HgE disease, HTN. NP: normal (foam cells in ChP?)
527903	UCIMC	55	M	147	32.1	FG	1778	15.92	1.12	4.95	21.99	15.1561	CAD, ischemic heart disease, hepatomegaly with macrovesicular steatosis, splenomegaly
531473	UCIMC	66	M		30.5	FG	3574	17.54	0.98	3.69	22.22	13.6263	HTN, MVP, cardiomegaly, hyperlipidemia, medial calcific arteriosclerosis
535934	UCIMC	83	F		37.8	TS	944	11.86	25.42	26.8	64.09	19.3747	ischemic HD, HTN; CVD (mild to moderate)
542007	UCIMC	70	M		34.2	RS	1181	10.25	9.91	29.38	49.53	14.8713	aortic dissection, prostate CA, HTN, hyperlipidemia, aplastic anemia, Crohn's; CVD, old microinfarct, subdural, pituitary microadenoma, meningioma
547885	UCIMC	0	M			TS	2265	7.2	5.25	8.39	20.84	3.55404	agnathia-otocephaly complex, polyhydramnios, OTX2 point mutation c.254G>A
551526	UCIMC	77	M	123	35.6	NM	1043	7.77	2.3	11.22	21.28	11.9928	aspiration PNA, CAD (mod-severe), HTN; height 170.2 cm, weight 103.2 kg, BMI 35.6; NP: AD (A2B3C2), CAA (moderate, cortical and leptomeningeal), atherosclerosis (moderate, focal)
553262	UCIMC	61	M	65	28	SK	1349	13.57	4.15	25.28	42.99	28.5832	arrhythmia, aspiration PNA, cirrhosis
575442	UCIMC	73	M	113	25.6	BJ	1076	9.85	7.81	28.44	46.1	21.0241	PNA, sepsis
580106	UCIMC	35	F	199	30	TS	956	13.91	12.03	10.98	36.92	5.58689	amniotic fluid embolism, postpartum hemorrhage s/p hysterectomy; NP: GP calcifications
580427	UCIMC	78	F	67	33.9	BJ	1272	11.4	1.49	15.25	28.14	18.5471	72in, 250#; BMI 33.9, end-stage NAFLD with cirrhosis, chronic ischemic heart disease, hyaline arteriolonephrosclerosis; NP: watershed ischemic changes
647308	UCIMC	49	M	42	21.3	BJ	1475	10.37	7.73	28.61	46.71	23.9459	miliary TB, TB meningitis, treated; SDH, ICH
669478	UCIMC	91	M	130	26.6	FG	1029	21.09	2.14	11.86	35.08	18.905	cholangiocarcinoma; HTN, type 2 DM, CKD, AVR, AAA, apnea; NP:AD (A1B3C1), metastatic CA
671132	UCIMC	34	M		32.5	PP	2864	11.31	0.35	3.7	15.36	6.25819	HTN, CAD, heart failure, DM, putamenal hemorrhage
676260	UCIMC	72	F	17	24	SK	3592	11.94	4.45	26.75	43.15	25.1663	DM, HTN, CHF, CKD
702624	UCIMC	70	M	153	29.7	NM/TS	1349	12.68	6.52	28.84	48.04	17.0404	225#, 185cm; BMI 29.7, CAD (nifedipine, aspirin), carotid stenosis, diabetes (metformin, last A1C 6.3%), hyperlipidemia (atorvastatin), HTN; NAFLD early-stage
705941	UCIMC	64	F	98	33	PP	3056	18.23	3.24	23.23	44.7	20.3161	obese, CMML--> AML, fall, bleeding/hematoma - normal NP
716174	UCIMC	71	M	166	30	FG	1695	19.88	5.55	13.33	38.76	19.7635	cardiac arrhythmia, cardiomegaly, CAD
761696	UCIMC	60	F	264	40	BJ	1796	20.43	2.73	14.92	38.08	16.9746	probably arrhythmia; DM, HTN, hyperlipidemia, CAD, ischemic heart disease, severe glomerulosclerosis; NP: lacunar infarct, right thalamus
763917	UCIMC	32	F		25	FG	1466	11.73	1.09	2.25	15.98	7.18768	sepsis, RA, immunosupp, encephalomalacia, herniation
784519	UCIMC	33	M	154	20.6	TS	1212	20.54	20.96	8.25	49.75	4.55333	SLE, CAD, MI, HTN, ESRD; GERD, normal NP
797591	UCIMC	81	M		32.3	SK	2218	11.95	3.97	18.03	33.95	19.7385	MI; CAD, HTN, COPD, lung adenoCA
811170	UCIMC	51	M	163	19.3	BJ	1424	6.74	0.7	1.4	8.85	3.10611	diffuse large B-cell lymphoma, widespread; AIDS; NP: lymphocytic leptomeningeal pleocytosis (polyclonal B cells)
822832	UCIMC	53	F		30.5	PP	2885	17.09	2.29	21.28	40.66	23.5719	CLL, encephalopathy, shock
894089	UCIMC	79	F	183		SK	1179	8.31	1.78	10.69	20.78	9.87736	AD
994266	UCIMC	50	M		30	SK/BJ	3028	20.9	2.68	11.43	35.01	13.1954	metastatic bladder CA, heart/kidney failure, enceph; NP normal
997881	UCIMC	36	F		19.6	PP	2163	20.57	0.97	6.52	28.06	11.1235	medulloblastoma, chemical meningitis
7322	UCI ADRC	100	F			RS	1346	10.55	16.12	42.2	68.87	28.1853	AD-i, AA, HS
18351	UCI ADRC	90	M	4.17		TS	1174	13.54	6.13	10.39	30.07	10.0609	HS
132235	UCI ADRC	90	M	2.25		PP	1823	9.6	3.13	13.38	26.11	11.7147	AD, HS
135652	UCI ADRC	98	F			RS/TS	1342	11.92	4.02	28.17	44.11	28.5062	normal
140295	UCI ADRC	64	F			TS	2334	17.48	5.14	10.5	33.12	10.4923	AD
140295	"	"	"			PP	1439	9.59	1.25	7.92	18.76	"	"
153479	UCI ADRC	56	F	5.17		PP	827	17.05	1.81	21.77	40.63	19.1342	AD
182570	UCI ADRC	87	F	3.83		PP	2612	9.23	0.96	7.12	17.3	6.94105	no NP
211397	UCI ADRC	51	F	8.08		TS	1131	16.18	11.32	27.5	55	21.5772	TS-21 (AD-h present), CVD
211876	UCI ADRC	95	M			TS	1127	12.07	3.73	29.46	45.25	25.6219	normal
213956	UCI ADRC	94	F			RS	2191	10.18	15.97	34.32	60.47	18.6344	AD
228279	UCI ADRC	96	F			BJ	1084	15.87	5.54	20.3	41.7	18.4529	no NP
228279	"	"	"	"	"	TS	1211	13.54	9.08	26.84	49.46	"	"
228279	"	"	"	"	"	PP	1380	13.19	4.2	21.52	38.91	"	"
228279	"	"	"	"	"	SK	1299	17.4	5.77	22.09	45.27	"	"
228279	"	"	"	"	"	NM	1261	9.83	3.65	28.39	41.87	"	"
228279	"	"	"	"	"	FG	1080	14.54	10	16.3	40.83	"	"
228279	"	"	"	"	"	JS	1373	14.93	3.2	30.74	48.87	"	"
228279	"	"	"	"	"	RS	1350	11.41	10	35.11	56.52	"	"
238504	UCI ADRC	74	M	12.25		PP	3669	3.08	0.03	3.13	6.24	2.51354	other, AD
269717	UCI ADRC	99	M			NM/RS/TS	1904	14.08	5.93	22.69	42.7	14.5307	normal
274746	UCI ADRC	57	F	18		TS	2625	18.7	3.31	3.28	25.3	2.29519	TS-21 (AD-h present), CVD
284458	UCI ADRC	98	F			PP	910	7.69	0.66	8.79	17.14	9.55814	normal (mild Braak changes)
287044	UCI ADRC	91	M			BJ	2087	14.18	2.64	6.42	23.24	5.4034	normal
318532	UCI ADRC	74	M	4.92		SK/RS	3134	17.45	10.24	18.38	46.08	11.6492	AD, HLD
325554	UCI ADRC	55	M	3.18		FG	2895	17.79	1.49	3.42	22.69	11.0601	AD
335909	UCI ADRC	85	F	6.03		RS	2647	12.66	11.52	28.03	52.21	20.9238	HTN, HLD, DM2
371444	UCI ADRC	76	F	3.95		TS	3395	10.63	2.18	3.39	16.2	3.44756	PD
405667	UCI ADRC	92	M			PP	2300	9.17	0.22	3.17	12.57	7.0124	normal
452476	UCI ADRC	52	M	4.88		PP	1473	14.94	3.12	21.79	39.85	20.9193	normal
513369	UCI ADRC	71	M	5.62		PP	2127	8.13	1.22	8.7	18.05	6.4384	AD
522443	UCI ADRC	77	F	3.8		TS	1699	9.17	0.22	3.17	12.57	13.6408	AD
524797	UCI ADRC	62	F			PP	2404	12.81	0.58	5.78	19.18	6.83499	AD,TS-21
545847	UCI ADRC	65	M	2.87		PP	827	22.97	1.57	22.85	47.4	24.0702	AD
586728	UCI ADRC	61	F	6.9		PP	2976	15.96	2.22	15.22	33.4	18.8954	AD, HS
607361	UCI ADRC	79	F	5		TS	1729	7.81	6.88	39.62	54.31	26.009	AD
625862	UCI ADRC	89	F	3.58		TS	1975	9.72	6.73	24.51	40.96	16.4852	AD-h, AA; HTN, HLD
686534	UCI ADRC	93	F			NM	2177	6.98	2.43	23.47	32.89	20.6577	normal
687440	UCI ADRC	85	M	8.03		BJ	1660	8.01	5	18.67	31.69	19.069	AD-i, Lewy Body pathology, LATE-NC, ARTAG, CVD
737367	UCI ADRC	63	F	3.87		RS	1506	8.3	12.68	20.72	41.7	8.08195	TS-21 (AD-h present), Vascular Dementia
759154	UCI ADRC	100	F			BJ	1928	8.87	2.28	16.8	27.96	19.1287	AD, HS
771628	UCI ADRC	104	F			TS	1503	13.24	4.59	20.16	37.99	16.3629	AD, HS
783896	UCI ADRC	89	F	4.08		RS	1632	7.54	15.38	35.97	58.88	24.1968	AD
794515	UCI ADRC	92	F	4		PP	1612	9.49	1.12	17	27.61	15.3201	AD
799088	UCI ADRC	86	M	4		TS	2655	11.6	2.94	18.42	32.96	11.1245	AD-i, AA, HS, infarcts, HLD
807385	UCI ADRC	95	F			TS	1531	12.8	1.83	12.8	27.43	13.3136	normal
817774	UCI ADRC	78	M	11.78		BJ	2366	23.92	2.24	4.78	30.94	5.65248	AD
844662	UCI ADRC	91	F			FG	3502	15.76	5.25	12.48	33.5	16.2034	normal
870402	UCI ADRC	89	F	8.3		TS	1844	14.91	3.8	12.09	30.08	10.6322	AD
910242	UCI ADRC	85	M	5.75		PP	2329	10.09	1.16	7.17	18.42	8.92481	AD
931816	UCI ADRC	92	F	3.5		PP	2380	10.59	0.29	4.87	15.76	8.84569	normal
940048	UCI ADRC	95	F			BJ	1073	18.55	3.45	11.09	33.08	16.9209	no NP
940048	"	"	"			TS	1097	19.42	1.55	14.04	35	"	"
940048	"	"	"			SK	999	22.32	2.2	8.51	33.03	"	"
940048	"	"	"			PP	2011	17.8	3.98	15.96	37.74	"	"
940048	"	"	"			NM	2420	14.17	3.47	20.54	38.18	"	"
940048	"	"	"			FG	2003	15.58	3.2	9.24	28.01	"	"
940048	"	"	"			JS	1997	12.87	4.76	21.23	38.86	"	"
940048	"	"	"			RS	2351	13.87	8.29	30.11	52.28	"	"
955646	UCI ADRC	99	F			TS/RS	2332	10.85	9.05	18.35	38.25	10.0528	normal
992086	UCI ADRC	99	F			TS	2622	7.06	2.06	21.66	30.78	15.9487	normal
50211	UCIMC	79	M		36.1	n/a	n/a	n/a	n/a	n/a	n/a	24.6543	n/a
181622	UCIMC	65	M	151	42.8	n/a	n/a	n/a	n/a	n/a	n/a	11.6952	alcoholic cirrhosis, HTN, DDM, DKA
198253	UCIMC	88	M		21.2	n/a	n/a	n/a	n/a	n/a	n/a	18.4211	metastatic RCC; HTN, HLD
212780	UCIMC	68	M	142	23.7	n/a	n/a	n/a	n/a	n/a	n/a	12.5361	necrotizing fascitis, shock
281672	UCIMC	0	M	85		n/a	n/a	n/a	n/a	n/a	n/a	8.63757	anhydramnios
318413	UCIMC	46	F		28.3	n/a	n/a	n/a	n/a	n/a	n/a	3.51073	brain death, neuromyelitis optica spectrum, acute toxic encephalopathy, transtentorial herniation, hemorrhage; autoimmune encephalitis, seizure disorder, SLE; sepsis, s/p nephrectomy with recurrent UTIs
321131	UCIMC	56	F			n/a	n/a	n/a	n/a	n/a	n/a	17.6013	subarachnoid hemorrhage, encephalomalacia, remote cervical cancer, hyperthyroidism
336290	UCIMC	82	M	22	19.3	n/a	n/a	n/a	n/a	n/a	n/a	10.8944	AD, CAA
400701	UCIMC	84	M		26.6	n/a	n/a	n/a	n/a	n/a	n/a	11.3421	AD, HS, severe CVD
459014	UCIMC	66	F	7	28.2	n/a	n/a	n/a	n/a	n/a	n/a	7.83846	autoimmune (IgG4-related), pulm fibrosis
485784	UCIMC	54	M		29.8	n/a	n/a	n/a	n/a	n/a	n/a	5.29663	acute suppurative leptomeningitis, nasopharyngeal CA
608544	UCIMC	67	F	24	23.4	n/a	n/a	n/a	n/a	n/a	n/a	14.4391	a-fib, DVT, CKD
672386	UCIMC	55	M		19.9	n/a	n/a	n/a	n/a	n/a	n/a	3.64607	granulomatous amebic encephalitis (B. mandrillaris), IVDA, HCV, SSS s/p pacemaker
753249	UCIMC	52	F		17.6	n/a	n/a	n/a	n/a	n/a	n/a	3.27611	aspergillosis, acute encephalopathy, lupus nephritis, ESRD, pancytopenia
757513	UCIMC	51	F		28.3	n/a	n/a	n/a	n/a	n/a	n/a	22.8403	no NP
834482	UCIMC	70	M		22.8	n/a	n/a	n/a	n/a	n/a	n/a	14.8859	incarcerated hernia; HTN, osteoporosis, spinal stenosis
849257	UCIMC	56	F			n/a	n/a	n/a	n/a	n/a	n/a	2.52489	normal
850421	UCIMC	46	F		32.1	n/a	n/a	n/a	n/a	n/a	n/a	7.2661	coronary artery dissection, SLE
876606	UCIMC	0	F			n/a	n/a	n/a	n/a	n/a	n/a	4.926	n/a
897709	UCIMC	72	F		32.6	n/a	n/a	n/a	n/a	n/a	n/a	11.2048	dilated cardiomyopathy, CAD, CHF
906866	UCIMC	67	M	86	21.6	n/a	n/a	n/a	n/a	n/a	n/a	12.8666	DM, HTN, Fabry disease, ESRD
907952	UCIMC	39	M	55	29	n/a	n/a	n/a	n/a	n/a	n/a	8.53068	no NP
964841	UCIMC	28	M	68	34	n/a	n/a	n/a	n/a	n/a	n/a	10.5484	no NP
975290	UCIMC	48	M		22	n/a	n/a	n/a	n/a	n/a	n/a	7.51752	PNA
996276	UCIMC	45	F		30.3	n/a	n/a	n/a	n/a	n/a	n/a	19.5068	venous thrombosis, cerebral hemorrhage, edema, APML, DIC
9849	UCI ADRC	65	M	3.58		n/a	n/a	n/a	n/a	n/a	n/a	16.047	DLBD
9869	UCI ADRC	71	M	3.83		n/a	n/a	n/a	n/a	n/a	n/a	18.8135	AD
14666	UCI ADRC	74	F			n/a	n/a	n/a	n/a	n/a	n/a	12.6199	DLBD
16112	UCI ADRC	98	F	57.27		n/a	n/a	n/a	n/a	n/a	n/a	4.67195	AD
43399	UCI ADRC	80	F	5.27		n/a	n/a	n/a	n/a	n/a	n/a	16.0143	AD, LATE-NC, ARTAG, CVD
49120	UCI ADRC	81	M	5.58		n/a	n/a	n/a	n/a	n/a	n/a	6.66962	AD, AA, HTN, HLD
54168	UCI ADRC	90	F	2.2		n/a	n/a	n/a	n/a	n/a	n/a	27.4963	normal, HTN, HLD
56664	UCI ADRC	84	M	2.83		n/a	n/a	n/a	n/a	n/a	n/a	21.9878	DLBD, HLD, DM2
63109	UCI ADRC	83	F	5.72		n/a	n/a	n/a	n/a	n/a	n/a	13.411
80767	UCI ADRC	79	M			n/a	n/a	n/a	n/a	n/a	n/a	11.4055	AD, DLBD
87948	UCI ADRC	61	M	6.92		n/a	n/a	n/a	n/a	n/a	n/a	12.3889
94880	UCI ADRC	94	F	4.88		n/a	n/a	n/a	n/a	n/a	n/a	20.4637	AD-h, HTN, HLD
107783	UCI ADRC	77	M	5.67		n/a	n/a	n/a	n/a	n/a	n/a	8.85133	AD
109382	UCI ADRC	71	M	4		n/a	n/a	n/a	n/a	n/a	n/a	22.106	AD-i
112390	UCI ADRC	79	M			n/a	n/a	n/a	n/a	n/a	n/a	10.2242	AD
126251	UCI ADRC	65	M	5.28		n/a	n/a	n/a	n/a	n/a	n/a	16.193	TS-21 (AD-h present), CVD
127923	UCI ADRC	88	F	4.08		n/a	n/a	n/a	n/a	n/a	n/a	26.545
151338	UCI ADRC	94	M			n/a	n/a	n/a	n/a	n/a	n/a	18.1376	normal
182688	UCI ADRC	97	M	3.75		n/a	n/a	n/a	n/a	n/a	n/a	5.1398	AD
191994	UCI ADRC	79	M	4.92		n/a	n/a	n/a	n/a	n/a	n/a	20.003
202645	UCI ADRC	80	M	17.78		n/a	n/a	n/a	n/a	n/a	n/a	15.4167	DLBD
205127	UCI ADRC	87	M	6.17		n/a	n/a	n/a	n/a	n/a	n/a	24.9725	AD
212892	UCI ADRC	98	M			n/a	n/a	n/a	n/a	n/a	n/a	4.32287	normal
218923	UCI ADRC	88	F	4.5		n/a	n/a	n/a	n/a	n/a	n/a	21.812	AD
252735	UCI ADRC	78	M	15.37		n/a	n/a	n/a	n/a	n/a	n/a	27.4198	Pick's disease
254522	UCI ADRC	85	F	6.92		n/a	n/a	n/a	n/a	n/a	n/a	16.695
254753	UCI ADRC	82	M	5.5		n/a	n/a	n/a	n/a	n/a	n/a	8.3824	normal
279792	UCI ADRC	90	M	9		n/a	n/a	n/a	n/a	n/a	n/a	16.3135
280904	UCI ADRC	66	F	3		n/a	n/a	n/a	n/a	n/a	n/a	7.64508	Pick's disease
297153	UCI ADRC	84	F	4.08		n/a	n/a	n/a	n/a	n/a	n/a	12.4508	other
306892	UCI ADRC	94	F	5		n/a	n/a	n/a	n/a	n/a	n/a	13.4046	HS, HTN, HLD, DM
327880	UCI ADRC	80	M	4.45		n/a	n/a	n/a	n/a	n/a	n/a	9.20412	AD-h, DM2
340867	UCI ADRC	78	F	4.42		n/a	n/a	n/a	n/a	n/a	n/a	15.173	Pick's disease
358781	UCI ADRC	91	M			n/a	n/a	n/a	n/a	n/a	n/a	17.4328	Neoplasia (e.g., Limbic encephalitis)
392705	UCI ADRC	85	M	3.33		n/a	n/a	n/a	n/a	n/a	n/a	16.7997	AD, AA
399036	UCI ADRC	71	M	4.47		n/a	n/a	n/a	n/a	n/a	n/a	13.2262	PSP
404866	UCI ADRC	93	M	5.67		n/a	n/a	n/a	n/a	n/a	n/a	6.10433	AD, trauma
422057	UCI ADRC	53	F			n/a	n/a	n/a	n/a	n/a	n/a	13.3701	HD
429271	UCI ADRC	55	F	13.21		n/a	n/a	n/a	n/a	n/a	n/a	13.6325	TS-21 (AD-h present), CVD
444291	UCI ADRC	58	M	13.55		n/a	n/a	n/a	n/a	n/a	n/a	17.2828
460527	UCI ADRC	83	M	3.42		n/a	n/a	n/a	n/a	n/a	n/a	22.823	normal
468050	UCI ADRC	66	M	4.92		n/a	n/a	n/a	n/a	n/a	n/a	4.53738	AD-i, mild cerebellar vermis atrophy
492177	UCI ADRC	64	F	5.58		n/a	n/a	n/a	n/a	n/a	n/a	13.9129
503574	UCI ADRC	62	M	3.3		n/a	n/a	n/a	n/a	n/a	n/a	8.64165	PSP
522853	UCI ADRC	79	M	4.95		n/a	n/a	n/a	n/a	n/a	n/a	4.7182	AD, AA
527297	UCI ADRC	83	F	5.25		n/a	n/a	n/a	n/a	n/a	n/a	20.4235	normal
532269	UCI ADRC	82	F	4.58		n/a	n/a	n/a	n/a	n/a	n/a	20.6794	AD
546349	UCI ADRC	82	M			n/a	n/a	n/a	n/a	n/a	n/a	4.49056	AD
551543	UCI ADRC	90	M	3.67		n/a	n/a	n/a	n/a	n/a	n/a	15.174	Possible PART, ARTAG, CVD, HTN, HLD, DM2
568677	UCI ADRC	94	F	56.33		n/a	n/a	n/a	n/a	n/a	n/a	6.36134	AD
572879	UCI ADRC	93	M			n/a	n/a	n/a	n/a	n/a	n/a	6.35327	normal
591027	UCI ADRC	89	F	20.5		n/a	n/a	n/a	n/a	n/a	n/a	7.98755
592193	UCI ADRC	82	F	58.25		n/a	n/a	n/a	n/a	n/a	n/a	11.0769	normal
593668	UCI ADRC	92	M	5.5		n/a	n/a	n/a	n/a	n/a	n/a	9.19358	AD-i, CVD
605604	UCI ADRC	94	F			n/a	n/a	n/a	n/a	n/a	n/a	4.40974	AD, HS
653651	UCI ADRC	73	M	26.17		n/a	n/a	n/a	n/a	n/a	n/a	17.9556	Vascular dementia
657534	UCI ADRC	61	F	6.75		n/a	n/a	n/a	n/a	n/a	n/a	7.91856	TS-21 (AD-h present)
664565	UCI ADRC	82	F	5.92		n/a	n/a	n/a	n/a	n/a	n/a	11.3052	AD, HLD
689834	UCI ADRC	96	F			n/a	n/a	n/a	n/a	n/a	n/a	8.82727	normal
702857	UCI ADRC	71	M	19.77		n/a	n/a	n/a	n/a	n/a	n/a	10.7381	AA
710035	UCI ADRC	82	M	5		n/a	n/a	n/a	n/a	n/a	n/a	7.26714
711103	UCI ADRC	83	M	52.97		n/a	n/a	n/a	n/a	n/a	n/a	7.15305	normal
712085	UCI ADRC	63	F	2.93		n/a	n/a	n/a	n/a	n/a	n/a	7.54188	AD
714056	UCI ADRC	81	M	2.87		n/a	n/a	n/a	n/a	n/a	n/a	4.37898	AD
714118	UCI ADRC	70	M	5.33		n/a	n/a	n/a	n/a	n/a	n/a	22.9984
716956	UCI ADRC	82	F	7.67		n/a	n/a	n/a	n/a	n/a	n/a	6.96784
749364	UCI ADRC	74	M	75		n/a	n/a	n/a	n/a	n/a	n/a	10.1646
752700	UCI ADRC	82	M	13.5		n/a	n/a	n/a	n/a	n/a	n/a	14.1443	HS
760368	UCI ADRC	97	M			n/a	n/a	n/a	n/a	n/a	n/a	9.60113	AD
760984	UCI ADRC	91	F	3.33		n/a	n/a	n/a	n/a	n/a	n/a	18.0434	normal
763285	UCI ADRC	75	F	5.42		n/a	n/a	n/a	n/a	n/a	n/a	13.0837	AD, AA
768208	UCI ADRC	80	F	6.33		n/a	n/a	n/a	n/a	n/a	n/a	9.07845
771000	UCI ADRC	85	M	5.92		n/a	n/a	n/a	n/a	n/a	n/a	13.2997	AD-h, HTN, HLD
780953	UCI ADRC	57	F	3.17		n/a	n/a	n/a	n/a	n/a	n/a	17.7649	AD
789903	UCI ADRC	76	M	4.75		n/a	n/a	n/a	n/a	n/a	n/a	6.33159	AD-h, DLBD, HLD
791577	UCI ADRC	91	M	6.17		n/a	n/a	n/a	n/a	n/a	n/a	4.28745	AD-i, Lewy Body pathology, LATE-NC, HS, ARTAG, cerebrovascular disease
823482	UCI ADRC	82	M	7.03		n/a	n/a	n/a	n/a	n/a	n/a	12.0008
842198	UCI ADRC	95	F	32.43		n/a	n/a	n/a	n/a	n/a	n/a	24.2666	normal
846683	UCI ADRC	90	F	6.58		n/a	n/a	n/a	n/a	n/a	n/a	14.6077	AD
855860	UCI ADRC	86	F	6.17		n/a	n/a	n/a	n/a	n/a	n/a	14.3184	normal
867511	UCI ADRC	74	F	62.08		n/a	n/a	n/a	n/a	n/a	n/a	16.8544
886384	UCI ADRC	52	F			n/a	n/a	n/a	n/a	n/a	n/a	8.45483	FTD, HS
889052	UCI ADRC	79	M	12.25		n/a	n/a	n/a	n/a	n/a	n/a	15.2212	AD
906529	UCI ADRC	64	F	3.87		n/a	n/a	n/a	n/a	n/a	n/a	8.46753	AD, HLD
907789	UCI ADRC	86	M	2.92		n/a	n/a	n/a	n/a	n/a	n/a	7.642	normal
913234	UCI ADRC	74	M	24.5		n/a	n/a	n/a	n/a	n/a	n/a	13.053	AD
921896	UCI ADRC	76	M	5		n/a	n/a	n/a	n/a	n/a	n/a	8.32022	AD, AA
927428	UCI ADRC	75	M	5.17		n/a	n/a	n/a	n/a	n/a	n/a	14.9813	other, HLD
930412	UCI ADRC	56	M			n/a	n/a	n/a	n/a	n/a	n/a	9.17932	TS-21 (AD present), AA
934992	UCI ADRC	90	M	4.17		n/a	n/a	n/a	n/a	n/a	n/a	8.83062	AD
944175	UCI ADRC	93	F			n/a	n/a	n/a	n/a	n/a	n/a	15.7304	DLBD
947415	UCI ADRC	76	F	4.63		n/a	n/a	n/a	n/a	n/a	n/a	6.90449	DLBD
963490	UCI ADRC	83	M	4.75		n/a	n/a	n/a	n/a	n/a	n/a	13.0448	MI
963626	UCI ADRC	86	M	4.42		n/a	n/a	n/a	n/a	n/a	n/a	18.7393	normal, HTN
964708	UCI ADRC	95	F			n/a	n/a	n/a	n/a	n/a	n/a	20.1362	normal
974746	UCI ADRC	79	M	6.25		n/a	n/a	n/a	n/a	n/a	n/a	3.69675	AD, HS
977576	UCI ADRC	81	F	17		n/a	n/a	n/a	n/a	n/a	n/a	12.7518	AD
8360	HBCC	29.9	M	36.5	34.4	n/a	n/a	n/a	n/a	n/a	n/a	8.17784	Schizophrenia
17332	HBCC	27.6	F	16	24.2	n/a	n/a	n/a	n/a	n/a	n/a	4.30249	MDD
48209	HBCC	48.5	F	23.5	26.9	n/a	n/a	n/a	n/a	n/a	n/a	3.64557	HTN, DM1, atherosclerosis, cerebral edema, cerebrovascular disease
119447	HBCC	54.8	F	49	37.4	n/a	n/a	n/a	n/a	n/a	n/a	10.752	MDD, hypovolemic shock, cerebral edema, cerbrovascular disease
183599	HBCC	32.3	F	32	21.2	n/a	n/a	n/a	n/a	n/a	n/a	10.1691	DKA, cerebral edema
197755	HBCC	31.8	M	21	19.5	n/a	n/a	n/a	n/a	n/a	n/a	3.94466	DKA, cerebral edema
222467	HBCC	54.4	F	28	18.2	n/a	n/a	n/a	n/a	n/a	n/a	10.405	MDD
292061	HBCC	50	F	10.5		n/a	n/a	n/a	n/a	n/a	n/a	17.0668	n/a
359486	HBCC	23.8	F	31	25.6	n/a	n/a	n/a	n/a	n/a	n/a	1.67847	DM2, DKA, fatty liver, anemia, cerebral edema
412947	HBCC	34.4	F	44	36.9	n/a	n/a	n/a	n/a	n/a	n/a	4.47356	Multiple drugs of abuse, HTN, DM1, Fatty liver
540094	HBCC	17.3	F	34.5	20.8	n/a	n/a	n/a	n/a	n/a	n/a	3.24408	MDD
571686	HBCC	23.7	M	29.5	22.4	n/a	n/a	n/a	n/a	n/a	n/a	5.69818	Cerebral edema
590333	HBCC	35.6	M	16	19	n/a	n/a	n/a	n/a	n/a	n/a	8.18788	Schizophrenia, DM2, DKA, CKD, cerebrovascular disease
688220	HBCC	53.1	M	38	27.8	n/a	n/a	n/a	n/a	n/a	n/a	12.5697	Pulmonary embolism, Hypothyroidism, DM1, chronic pain syndrome, DKA
728136	HBCC	46.8	F	97.5	18.6	n/a	n/a	n/a	n/a	n/a	n/a	9.56031	Schizophrenia, HTN, DM1,
748286	HBCC	21	M	18.5	35.8	n/a	n/a	n/a	n/a	n/a	n/a	2.62391	Schizophrenia, DKA, cerebral edema, cerebrovascular disease
918607	HBCC	49.8	M	50.5		n/a	n/a	n/a	n/a	n/a	n/a	8.16337	DKA, pulmonary thromboembolism, cerebrovascular disease
990720	HBCC	53.2	M	38.5	17.5	n/a	n/a	n/a	n/a	n/a	n/a	5.37517	Schizophrenia, HTN, DM1, hyponatremia, alcoholic cirrhosis of the liver, pancreatitis, anemia

### Sheet: abbreviations
BMI	body mass index
AD	Alzheimer's disease
AD-l	Alzheimer's disease - low ADNC
AD-i	Alzheimer's disease - intermediate ADNC
AD-h	Alzheimer's disease - high ADNC
pmi	postmortem interval
CPECs	choroid plexus epithelial cells
CNN	convolutional neural network
AA	amyloid angiopathy
HS	hippocampal sclerosis
CA	cancer
HTN	hypertension
CHF	congestive heart failure
CKD	chronic kidney disease
NP	neuropathology
DM	diabetes mellitus
PNA	pneumonia
MRSA	methicillin-resistant Staphylococcus aureus
CAD	coronary artery disease
PVD	peripheral vascular disease
MCI	mild cognitive impairment
DLBD	diffuse Lewy body disease
ADNC	AD neuropathologic changes
NAFLD	non-alcoholic fatty liver disease
NASH	non-alcoholic steatohepatitis
MCTD	mixed connective tissue disease
AML	acute myeloid leukemia
ITP	idiopathic thrombocytopenic purpura
NPH	normal pressure hydrocephalus
HLD	hyperlipidemia
COPD	chronic obstructive pulmonary disease
RA	rheumatoid arthritis
FTD	frontotemporal dementia
VP	ventriculoperitoneal
ADHD	attention deficit hyperactivity disorder
PD	Parkinson's disease
RCC	renal cell carcinoma
SLE	systemic lupus erythematosus
HIE	hypoxic-ischemic encephalopathy
ARF	acute renal failure
DKA	diabetic ketoacidosis
TS-21	trisomy 21
MVP	mitral valve prolapse
CAA	cerebral amyloid angiopathy
TB	tuberculosis
AVR	aortic valve replacement
AAA	abdominal aortic aneurysm
LATE	limbic-predominant age-related TDP-43 encephalopathy
NC	neuropathological change
ARTAG	aging-related tau astrogliopathy
CMML	chronic myelomonocytic leukemia
AML	acute myeloid leukemia
MI	myocardial infarction
GERD	gastroesophageal reflux disease
AIDS	acquired immunodeficiency syndrome
CLL	chronic lymphocytic leukemia
PSP	progressive supranuclear palsy
MI	multiple infarcts
ESRD	end stage renal disease
IVDA	intravenous drug abuse
SSS	sick sinus syndrome
HCV	hepatitis C virus
APML	acute promyelocytic leukemia
DIC	disseminated intravascular coagulation
CVD	cerebrovascular disease
DVT	deep vein thrombosis
MDD	major depressive disorder
